# Genomic detection of a secondary family burial in a single jar coffin in early Medieval Korea

**DOI:** 10.1101/2022.05.09.491093

**Authors:** Don-Nyeong Lee, Chae Lin Jeon, Jiwon Kang, Marta Burri, Johannes Krause, Eun Jin Woo, Choongwon Jeong

**Affiliations:** School of Biological Sciences, Seoul National University, Seoul, 08826, Republic of Korea; Department of Anthropology, Seoul National University, Seoul, 08826, Republic of Korea; Central Institute of Cultural Heritage, Daejeon, 34029, Republic of Korea; Max Planck Institute for the Science of Human History, Jena, 07745, Germany; Max Planck Institute for Evolutionary Anthropology, Leipzig, 04103, Germany; Department of History, Sejong University, Seoul, 05006, Republic of Korea

**Keywords:** ancient DNA, family burial, jar coffin, Gunsan Dangbuk-ri, population genomics

## Abstract

**Objectives:** Family relationship is a key to understand the structure of past societies but its archaeological reconstruction mostly stays circumstantial. Archaeogenetic information, especially genome-wide data, provide an objective approach to accurately reconstruct the familial relationship of ancient individuals, thus allowing a robust test of an archaeology-driven hypothesis of kinship. In this study, we applied this approach to disentangle the genetic relationship of early Medieval individuals from Korea, who were secondarily co-buried in a single jar coffin.

**Materials and Methods:** We obtained genome-wide data of six early Medieval Korean individuals from a jar coffin. We inferred the genetic relatedness between these individuals and characterized their genetic profiles using well-established population genetics methods.

**Results:** Congruent with the unusual pattern of multiple individuals in a single jar coffin, genome-wide analysis of these individuals shows that they form an extended family, including a couple, their two children and both paternal and maternal relatives. We show that these early Medieval Koreans have a genetic profile similar to present-day Koreans.

**Discussion:** We show that an unusual case of a secondary multiple burial in a single jar coffin reflects family relationship among the co-buried individuals. We find both paternal and maternal relatives co-buried with the nuclear family, which may suggest a family structure with limited gender bias. We find the genetic profile of early Medieval Koreans similar to that of present-day Koreans, suggesting no substantial genetic shift in the Korean peninsula for the last 1,500 years.

**Research Highlights:**

- Ancient genome-wide data find a family buried together in a jar coffin in early Medieval Korea.
- These early Medieval Koreans have a genetic profile similar to present-day Koreans.
