## Supplementary material for "Genomic detection of a secondary family burial in a single jar coffin in early Medieval Korea": Table S2

### Sheet: Table S2
Table S2. A list of world-wide ancient and present-day populations used in this study. This list contains 150 present-day Eurasian groups genotyped on the HumanOrigins array, 121 present-day world-wide groups genotyped on 1240K sites and 166 ancient groups. "N" column present the total number of individuals in each group. We provide the references which reported the ancient samples and the indivi…
Group name	Subgroup	Symbol	N	Ancient	Eurasian PCA	East Asian PCA	f3/f4	QpWave/qpAdm	HO dataset	1240K dataset	Reference	Individual IDs for ancient groups
Abazin		Abz	10		O				O
Abkhasian		Abk	9		O				O
Adygei		Adg	31		O				O
Albanian		Abn	6		O				O
Aleut		Ale	7		O				O
Aleut_Tlingit		Atl	4		O				O
Altaian		Alt	24		O				O
Altaian_Chelkans		Ack	8		O				O
Ami		Ami	10		O	O			O
Armenian		Arm	10		O				O
Armenian_Hemsheni		Ahm	8		O				O
Atayal		Aty	9		O	O			O
Avar		Avr	10		O				O
Azeri		Azr	17		O				O
Balkar		Blk	10		O				O
Bashkir		Bsc	53		O				O
Basque		Bsq	29		O				O
Belarusian		Blr	10		O				O
Besermyan		Bes	6		O				O
Borneo		Brn	9		O	O			O
Bulgarian		Blg	10		O				O
Buryat		Bry	37		O				O
Cambodian		Cmb	8		O	O			O
Chechen		Cch	9		O				O
Chukchi		Chk	20		O				O
Chuvash		Cvs	16		O				O
Circassian		Ccs	9		O				O
Croatian		Crt	10		O				O
Cypriot		Cyp	8		O				O
Czech		Cze	10		O				O
Dai		Dai	10		O	O			O
Darginian		Drg	8		O				O
Daur		Dau	9		O	O			O
Dolgan		Dlg	4		O				O
Dungan		Dng	13		O	O			O
Enets		Ent	3		O				O
English		Eng	10		O				O
Eskimo_ChaplinSireniki		Ecs	7		O				O
Eskimo_Naukan		Enk	12		O				O
Estonian		Est	10		O				O
Even		Evn	9		O	O			O
Evenk_FarEast		Evf	5		O	O			O
Evenk_Transbaikal		Evt	8		O	O			O
Ezid		Ezd	8		O				O
Finnish		Fin	8		O				O
French		Fre	61		O				O
Gagauz		Ggz	9		O				O
Georgian		Grg	23		O				O
German		Ger	10		O				O
Greek		Grk	20		O				O
Han		Han	43		O				O
	Han	Han	33			O			O
	HanNorth	Hnn	10			O			O
Hezhen		Hzh	8		O	O			O
Hungarian		Hun	20		O				O
Icelandic		Ice	12		O				O
Ingushian		Igs	10		O				O
Irish		Iri	24		O				O
Irish_Ulster		Iru	6		O				O
Italian_North		Itn	20		O				O
Italian_South		Its	5		O				O
Itelmen		Ite	6		O				O
Japanese		Jap	29		O	O			O
Jew_Ashkenazi		Jas	7		O				O
Jew_Georgian		Jgr	7		O				O
Kabardinian		Kbd	10		O				O
Kaitag		Ktg	8		O				O
Kalmyk		Klm	10		O				O
Karachai		Krc	12		O				O
Karakalpak		Krk	14		O				O
Karelian		Krl	15		O				O
Kazakh		Kzk	18		O				O
Ket		Ket	22		O				O
Khakass		Khs	16		O				O
Khakass_Kachins		Khk	8		O				O
Khamnegan		Kmn	10		O				O
Kinh		Kin	8		O	O			O
Korean		Kor	6		O	O			O
Koryak		Kry	9		O				O
Kubachinian		Kbc	6		O				O
Kumyk		Kmk	8		O				O
Kurd		Krd	8		O				O
Kyrgyz		Kyg	9		O				O
Lahu		Lah	8		O	O			O
Lak		Lak	10		O				O
Lezgin		Lzg	9		O				O
Lithuanian		Lth	10		O				O
Maltese		Mlt	8		O				O
Mansi		Mns	8		O				O
Miao		Mia	10		O	O			O
Moldavian		Mld	10		O				O
Mongol		Mon	34		O				O
Mongola		Mgl	6		O	O			O
Mordovian		Mdv	32		O				O
Nanai		Nan	10		O	O			O
Naxi		Nax	9		O	O			O
Negidal		Ngd	3		O	O			O
Nganasan		Nga	33		O	O			O
Nivh		Nvh	10		O	O			O
Nogai		Ng1	25		O				O
Norwegian		Nwg	11		O				O
Orcadian		Orc	13		O				O
Oroqen		Orq	9		O	O			O
Ossetian		Ost	16		O				O
Polish		Pol	23		O				O
Romanian		Rom	10		O				O
Russian		Rus	71		O				O
Russian_Archangelsk_Krasnoborsky		Rak	6		O				O
Russian_Archangelsk_Leshukonsky		Ral	5		O				O
Russian_Archangelsk_Pinezhsky		Rap	5		O				O
Saami		Saa	3		O				O
Sardinian		Sar	27		O				O
Scottish		Sct	33		O				O
Selkup		Slk	25		O				O
Semende		Smd	10		O	O			O
She		She	10		O	O			O
Sherpa		Shp	2		O	O			O
Shetlandic		Stl	10		O				O
Shor_Khakassia		Skh	6		O				O
Shor_Mountain		Smn	7		O				O
Sicilian		Scl	11		O				O
Sorb		Srb	9		O				O
Spanish		Spa	53		O				O
Spanish_North		Spn	5		O				O
Tabasaran		Tbs	10		O				O
Tajik		Tjl	31		O				O
Tatar_Kazan		Ttk	13		O				O
Tatar_Mishar		Ttm	10		O				O
Tatar_Siberian		Tts	19		O				O
Tatar_Siberian_Zabolotniye		Ttz	5		O				O
Thai		Tha	10		O	O			O
Tibetan		Tib	2		O	O			O
Todzin		Tdz	3		O				O
Tofalar		Tfl	13		O				O
Tu		Tuu	10		O	O			O
Tubalar		Tbl	27		O				O
Tujia		Tuj	10		O	O			O
Turkish		Tra	50		O				O
Turkish_Balikesir		Trb	5		O				O
Turkmen		Tkm	7		O				O
Tuvinian		Tvn	20		O				O
Udmurt		Udm	10		O				O
Ukrainian		Ukr	21		O				O
Ulchi		Ulc	25		O	O			O
Ulsan Korean		Kou	88		O	O		O	O	O
Uygur		Ugr	10		O				O
Uzbek		Uzb	27		O				O
Veps		Vep	10		O				O
Xibo		Xib	7		O	O			O
Yakut		Ykt	20		O				O
Yi		Yii	10		O	O			O
Yukagir		Ykg	19		O				O
Abkhasian.DG			2				O			O
Adygei.DG			2				O			O
Albanian.DG			1				O			O
Aleut.DG			2				O			O
Altaian.DG			1				O			O
Ami.DG			2				O			O
Armenian.DG			2				O			O
Atayal.DG			1				O			O
Australian.DG			1				O			O
Balochi.DG			2				O			O
Basque.DG			2				O			O
BedouinB.DG			2				O			O
Bengali.DG			2				O			O
Bergamo.DG			2				O			O
Bougainville.DG			2				O			O
Brahmin.DG			2				O			O
Brahui.DG			2				O			O
Bulgarian.DG			2				O			O
Burmese.DG			2				O			O
Burusho.DG			2				O			O
Cambodian.DG			2				O			O
Chane.DG			1				O			O
Chechen.DG			1				O			O
Chipewyan.DG			2				O			O
Chukchi.DG			1				O			O
Cree.DG			2				O			O
Crete.DG			2				O			O
Czech.DG			1				O			O
Dai.DG			5				O			O
Daur.DG			1				O			O
Druze.DG			2				O			O
Dusun.DG			2				O			O
English.DG			2				O			O
Eskimo_Chaplin.DG			1				O			O
Eskimo_Naukan.DG			2				O			O
Eskimo_Sireniki.DG			2				O			O
Estonian.DG			2				O			O
Even.DG			3				O			O
Finnish.DG			3				O			O
French.DG			4				O			O
Georgian.DG			2				O			O
Greek.DG			2				O			O
Han.DG			4				O			O
Hawaiian.DG			1				O			O
Hazara.DG			2				O			O
Hezhen.DG			2				O			O
Hungarian.DG			2				O			O
Icelandic.DG			2				O			O
Igbo.DG			2				O			O
Igorot.DG			2				O			O
Iranian.DG			2				O			O
Iraqi_Jew.DG			2				O			O
Irula.DG			2				O			O
Itelman.DG			1				O			O
Japanese.DG			3				O			O
Jordanian.DG			3				O			O
Kalash.DG			2				O			O
Kapu.DG			2				O			O
Karitiana.DG			4				O			O
Kashmiri_Pandit.DG			1				O			O
Kharia.DG			1				O			O
Khonda_Dora.DG			1				O			O
Kinh.DG			2				O			O
Kongo.DG			1				O			O
Korean.DG			2				O	O		O
Kurumba.DG			1				O			O
Kusunda.DG			2				O			O
Kyrgyz.DG			2				O			O
Lahu.DG			2				O			O
Lemande.DG			2				O			O
Lezgin.DG			2				O			O
Madiga.DG			2				O			O
Makrani.DG			2				O			O
Mala.DG			3				O			O
Mansi.DG			2				O			O
Maori.DG			1				O			O
Mayan.DG			2				O			O
Mbuti.DG			5				O	O		O
Miao.DG			2				O			O
Mixe.DG			3				O			O
Mixtec.DG			2				O			O
Mongola.DG			2				O			O
Nahua.DG			1				O			O
Naxi.DG			3				O			O
North_Ossetian.DG			2				O			O
Onge.DG			2				O	O		O
Orcadian.DG			2				O			O
Oroqen.DG			2				O			O
Palestinian.DG			3				O			O
Papuan.DG			16				O			O
Pathan.DG			2				O			O
Piapoco.DG			2				O			O
Pima.DG			2				O			O
Polish.DG			1				O			O
Punjabi.DG			4				O			O
Quechua.DG			3				O			O
Relli.DG			2				O			O
Russian.DG			2				O			O
Samaritan.DG			1				O			O
Sardinian.DG			4				O			O
She.DG			2				O			O
Sindhi.DG			2				O			O
Spanish.DG			2				O			O
Surui.DG			2				O			O
Tajik.DG			2				O			O
Thai.DG			2				O			O
Tlingit.DG			2				O			O
Tubalar.DG			2				O			O
Tu.DG			2				O			O
Tujia.DG			2				O			O
Turkish.DG			2				O			O
Tuscan.DG			2				O			O
Ulchi.DG			2				O			O
Uygur.DG			2				O			O
Xibo.DG			2				O			O
Yadava.DG			2				O			O
Yakut.DG			2				O			O
Yemenite_Jew.DG			2				O			O
Yi.DG			2				O			O
Zapotec.DG			2				O			O
Afanasievo			24	Y			O		O	O	Narasimhan et al. (2019) Science	I6712, I6711, I6713, I6715, I2069, I2071, I3388, I3950, I3954, I1829, I3952, I5269, I5270, I5271, I5272, I5273, I5277, I5278, I5279, I3387, I10565, I10564, I11112, I11752
Afanasievo_Mongolia			2	Y			O		O	O	Jeong et al. (2020) Cell	SHT001.B0101, SHT002.A0101
AG2			1	Y			O		O	O	Raghavan et al. (2014) Nature	AfontovaGora2.SG
AG3			1	Y			O		O	O	Fu et al. (2016) Nature	AfontovaGora3_d
Alan			5	Y			O		O	O	Damgaard et al. (2018) Nature	DA146, DA160, DA162, DA164, DA243
Aldy_Bel_IA			2	Y			O		O	O	Unterländer et al. (2017) Nat. Commun.	I0576, I0577
Altai_MLBA			6	Y			O		O	O	Jeong et al. (2020) Cell	ULI001.B0101, ULI003.A0101, SBG001.A0201, BER002.A0101, BIL001.A0101, ULZ001.A0101
Anatolia_EBA			3	Y			O		O	O	Damgaard et al. (2018) Science	MA2213, MA2212, MA2210
Anatolia_MLBA			5	Y			O		O	O	Damgaard et al. (2018) Science	MA2208, MA2206, MA2205, MA2203, MA2200
Anatolia_N			23	Y			O	O	O	O	Mathieson et al. (2015) Nature	I1100, I1102, I1099, I1103, I1101, I1097, I0744, I1096, I1098, I0708, I0745, I0746, I0707, I0709, I0725, I0736, I0726, I0723, I0724, I0727, I1580, I1581, I1583
Andronovo.SG			5	Y			O		O	O	Allentoft et al. (2015) Nature	RISE500.SG, RISE503.SG, RISE505.SG, RISE512.SG, DA231
AR_EN			2	Y	O	O	O		O	O	Ning et al. (2020) Nat. Commun.	WQM4, ZLNR-2
AR_IA			1	Y			O		O	O	Ning et al. (2020) Nat. Commun.	ZLNR-1
AR_Xianbei_IA			3	Y	O	O	O	O	O	O	Ning et al. (2020) Nat. Commun.	MGS-M6, MGS-M7L, MGS-M7R
Armenia_ChL			5	Y			O		O	O	Lazaridis et al. (2016) Nature	I1634, I1632, I1631, I1409, I1407
Armenia_EBA			3	Y			O		O	O	Lazaridis et al. (2016) Nature	I1635, I1633, I1658
Armenia_LBA.SG			5	Y			O		O	O	Allentoft et al. (2015) Nature	RISE396.SG, RISE397.SG, RISE407.SG, RISE408.SG, RISE412.SG
Baikal_EBA			23	Y			O		O	O	Damgaard et al. (2018) Science	DA354, DA358, DA360, DA334, DA335, DA336, DA337, DA338, DA339, DA343, DA353, DA356, DA361, KPT001, KPT002, KPT003, STB001, GLZ003, KPT004, ZPL001, ZPL002, KAG002, KPT006
Baikal_EN			18	Y			O	O	O	O	Damgaard et al. (2018) Science	DA340, DA341, DA357, DA359, DA245, DA246, DA247, DA248, DA249, DA250, DA251, DA252, DA253, DA362, KAG001, STB002, IUO001, ANG001
Balkans_BronzeAge			12	Y			O		O	O	Mathieson et al. (2018) Nature	Bul10, Bul6, Bul8, I2163, I2165, I3313, I2510, I2520, I4331, I4332, I2175, I2176
Balkans_Chalcolithic			14	Y			O		O	O	Mathieson et al. (2018) Nature	I2427, I2431, I0785, I0781, I4088, I4089, I2509, I2519, I2423, I2424, I2425, I2426, I2430, I5079
Balkans_IronAge			1	Y			O		O	O	Mathieson et al. (2018) Nature	I5769
Ban_Chiang			5	Y			O		O	O	Lipson et al. (2018) Science	I8970, I8974, I8977, I8978, I4458_new
Bell_Beaker_Germany			8	Y			O		O	O	Mathieson et al. (2015) Nature	I1546, I0806, I0805, I0113, I0112, I0111, I0108, I1549
Bianbian			1	Y			O		O	O	Yang et al. (2020) Science	Bianbian
Boshan			1	Y	O	O	O	O	O	O	Yang et al. (2020) Science	BS
Botai_pub			3	Y			O		O	O	Damgaard et al. (2018) Science	BOT2016, BOT15, BOT14
BZK002			1	Y			O		O	O	Yu et al. (2020) Cell	BZK002
Canaanite_Lebanon.SG			5	Y			O		O	O	Haber et al. (2017) Am. J. Hum. Genet.	ERS1790729.SG, ERS1790730.SG, ERS1790731.SG, ERS1790732.SG, ERS1790733.SG
centralMongolia_preBA			1	Y			O		O	O	Jeong et al. (2020) Cell	ERM003.A0101
CentralSteppe_EMBA			2	Y			O		O	O	Damgaard et al. (2018) Science	Kazakhstan_EBA2, Kazakhstan_EBA1
Chandman_IA			9	Y			O		O	O	Jeong et al. (2020) Cell	CHN001.C0101, CHN003.A0101, CHN004.A0101, CHN006.A0101, CHN007.A0101, CHN008.A0101, CHN012.A0101, CHN015.A0101, CHN016.A0101
Chemurchek_northAlai			2	Y			O		O	O	Jeong et al. (2020) Cell	KUR001.B0101, KUM001.B0101
Chemurchek_southAltai			2	Y			O		O	O	Jeong et al. (2020) Cell	YAG001.B0101, IAG001.B0102
CHG			2	Y			O		O	O	Jones et al. (2015) Nat. Commun.	KK1.SG, SATP.SG
Chokhopani.SG			1	Y			O		O	O	Jeong et al. (2016) Proc. Natl. Acad. Sci. USA	C1.SG
Chuanyun			1	Y			O		O	O	Yang et al. (2020) Science	L5694
Clovis.SG			1	Y			O		O	O	Rasmussen et al. (2014) Nature	Anzick.SG
Corded_Ware_Estonia.SG			6	Y			O		O	O	Allentoft et al. (2015) Nature	MA826.RISE00.SG, MA968.MA976.SG, MA969.SG, MA971.SG, MA973.SG, MA976.SG
Corded_Ware_Germany			12	Y			O		O	O	Mathieson et al. (2015) Nature	I1542, I1536, I1544, I1538, I1539, I1534, I0106, I1540, I1532, I0049, I0103, I0104
DevilsCave_N			6	Y	O	O	O		O	O	Sikora et al. (2019) Nature	NEO235, NEO236, NEO237, NEO238, NEO239, NEO240
earlyMed_Turk			7	Y			O		O	O	Jeong et al. (2020) Cell	ULI002.B0101, NOM001.B0101, TSB001.A0101, UGU001.A0101, ZAA002.A0101, ZAA004.A0101, ZAA007.A0101
earlyMed_Uigur			12	Y			O		O	O	Jeong et al. (2020) Cell	OLN002.A0101, ZAA001.A0101, OLN003.B0101, OLN001.A0101, OLN001.B0101, OLN004.A0101, OLN005.A0101, OLN008.A0101, OLN009.A0101, OLN010.A0101, OLN011.A0101, OLN012.A0101
earlyXiongnu_rest			6	Y			O		O	O	Jeong et al. (2020) Cell	JAG001.A0101, SKT002.A0101, SKT004.A0101, SKT005.A0101, SKT006.A0101, SKT012.A0101
earlyXiongnu_SKT007			1	Y			O		O	O	Jeong et al. (2020) Cell	SKT007.A0101
earlyXiongnu_west			6	Y			O		O	O	Jeong et al. (2020) Cell	AST001.A0101, SKT001.A0101, SKT003.A0101, SKT008.A0101, SKT009.A0101, SKT010.A0101
eastMongolia_preBA			1	Y			O		O	O	Jeong et al. (2020) Cell	SOU001.A0101
EHG			4	Y			O		O	O	Damgaard et al. (2018) Science; Mathieson et al. (2015) Nature	I0124, I0211, I0061, Sidelkino_EHG
ElMiron			1	Y			O		O	O	Fu et al. (2016) Nature	ElMiron_d
Fofonovo_EN			4	Y			O		O	O	Jeong et al. (2020) Cell	FNO001.A0101, FNO003.A0101, FNO006.B0101, FNO007.A0101
Glinoe_Scythian			9	Y			O		O	O	Krzewińska et al. (2018) Sci. Adv.	scy192, scy193, scy197, scy300, scy301, scy304, scy305, scy311, scy332
GlinoeSad_Cimmerian			2	Y			O		O	O	Krzewińska et al. (2018) Sci. Adv.	cim357, cim358
Globular_Amphora			9	Y			O		O	O	Mathieson et al. (2018) Nature	I2405, I2433, I2434, I2440, I2441, I2403, ILK001, ILK002, ILK003
Gonur1_BA			20	Y			O		O	O	Narasimhan et al. (2019) Science	I1781, I1782, I1787, I1788, I1790, I1793, I2085, I2087, I2116, I2121, I2125, I2128, I3374, I1784, I6119, I6124, I6217, I10411, I10410, I11042
Gunsan jar coffin			6	Y	O	O	O	O	O	O	This study	GUC001.A0101, GUC002.A0101, GUC003.A0101, GUC004.A0101, GUC005.A0101, GUC007.A0101
HMMH_MN			1	Y	O	O	O		O	O	Ning et al. (2020) Nat. Commun.	HMF32
Hun_TianShan_1700BP			22	Y			O		O	O	Damgaard et al. (2018) Nature	DA100, DA101, DA104, DA105, DA385, DA52, DA54, DA65, DA66, DA68, DA69, DA70, DA71, DA72, DA73, DA74, DA80, DA81, DA82, DA85, DA96, DA98
Iberia_ChL			12	Y			O		O	O	Mathieson et al. (2015) Nature	I1282, I1276, I1284, I1280, I1314, I1277, I1272, I1281, I1300, I1271, I1303, I0581
Iberia_EN			4	Y			O		O	O	Mathieson et al. (2015) Nature	I0409, I0412, I0410, I0413
Iberia_MN			4	Y			O		O	O	Mathieson et al. (2015) Nature	I0405, I0407, I0408, I0406
Iran_ChL			5	Y			O		O	O	Lazaridis et al. (2016) Nature	I1661, I1670, I1662, I1674, I1665
Iran_N			8	Y			O	O	O	O	Lazaridis et al. (2016) Nature	I1290, I1944, I1945, I1947, I1949, I1954, I1951, I7527
Israel_C			19	Y			O		O	O	Harney et al. (2018) Nat. Commun.	I0644, I1154, I1177, I1155, I1181, I1172, I1187, I1171, I1164, I1184, I1179, I1182, I1170, I1168, I1152, I1178, I1165, I1160, I1169
Jomon_Funadomari			2	Y			O	O	O	O	Kanzawa-Kiriyama et al. (2019) Anthropol. Sci.	FUN5, FUN23
Jomon_Ikawazu			1	Y			O	O	O	O	McColl et al. (2018) Science	IK002
Jordan_EBA			3	Y			O		O	O	Lazaridis et al. (2016) Nature	I1705, I1706, I1730
Kangju_1800BP			6	Y			O		O	O	Damgaard et al. (2018) Nature	DA121, DA123, DA125, DA206, DA226, DA229
Karakhanid_TianShan_1100BP			3	Y			O		O	O	Damgaard et al. (2018) Nature	DA203, DA204, DA205
Karasuk.SG			7	Y			O		O	O	Allentoft et al. (2015) Nature	RISE493.SG, RISE494.SG, RISE495.SG, RISE496.SG, RISE497.SG, RISE499.SG, RISE502.SG
Karluk_TianShan			2	Y			O		O	O	Damgaard et al. (2018) Nature	DA222, DA230
Kazakhstan_Berel_IA			2	Y			O		O	O	Unterländer et al. (2017) Nat. Commun.	I0563, I0562
Kennewick_WA.SG			1	Y			O		O	O	Rasmussen et al. (2015) Nature	kennewick.SG
Khovsgol_LBA			14	Y			O		O	O	Jeong et al. (2018) Proc. Natl. Acad. Sci. USA	ARS001.A0101, ARS002.B0101, ARS003.B0101, ARS005.A0101, ARS006.A0101, ARS007.B0101, ARS008.A0101, ARS012.A0101, ARS013.A0101, ARS014.B0101, ARS016.A0101, ARS018.A0101, ARS024.A0101, ARS025.A0101
Kimak_Kazakhstan_1350BP			1	Y			O		O	O	Damgaard et al. (2018) Nature	DA87
Kipchak			2	Y			O		O	O	Damgaard et al. (2018) Nature	DA179, DA23
KPT005			1	Y			O		O	O	Yu et al. (2020) Cell	KPT005
LateDorset.SG			1	Y			O		O	O	Raghavan et al. (2014) Science	LateDorset-XIV-H_126.SG
lateMed_Khitan			3	Y			O		O	O	Jeong et al. (2020) Cell	ULA001.A0101, ZAA003.A0101, ZAA005.A0101
lateMed_Mongol			61	Y			O		O	O	Jeong et al. (2020) Cell	ARG002.B0101, GAN002.A0101, KRN001.A0101, UGU002.B0101, UGU003.A0101, SHA001.A0101, SHG001.A0102, ARG001.B0101, DAR002.B0101, ERD001.B0101, KHN001.A0101, KHO001.A0101, MRI001.A0101, RAH001.B0101, TSA001.B0101, ULN011.A0101, ZAM001.A0101, ARG003.A0101, BAU001.A0101, BAY001.A0101, BAZ001.A0101, BRG001.D0101, BRG002.B0101, BRG004.A0101, BRG005.B0101, BRL001.B0101, CHD001.B0101, CHN014.A0101, DAS001.…
lateXiongnu			25	Y			O		O	O	Jeong et al. (2020) Cell	SAN001.A0101, UGU004.A0101, SOL001.A0101, DEL001.A0101, ULN004.B0101, BTO001.A0101, CHN010.A0101, DOL001.B0101, EME002.A0101, JAA001.A0101, KHO007.A0101, TAK001.A0101, TEV002.A0101, TUK003.A0101, UGU011.A0101, UVG001.A0101, TEV003.A0101, IMA001.B0101, IMA002.A0101, IMA003.C0101, IMA004.B0101, IMA005.C0101, IMA006.A0101, IMA007.A0101, IMA008.B0101
lateXiongnu_han			8	Y			O		O	O	Jeong et al. (2020) Cell	ATS001.A0101, BAM001.A0101, BRU001.A0101, KHO006.A0101, SON001.A0101, TUH001.A0101, TUH002.A0101, TUK002.A0101
lateXiongnu_sarmatian			13	Y			O		O	O	Jeong et al. (2020) Cell	TMI001.B0101, BUR001.A0101, NAI001.A0101, BUR002.B0101, BRL002.A0101, BUR003.A0101, BUR004.A0101, DUU001.B0101, HUD001.A0101, NAI002.A0101, UGU005.A0101, UGU006.A0101, UGU010.A0101
LBK_EN			6	Y			O	O	O	O	Mathieson et al. (2015) Nature	I0797, I0795, I0022, I0026, I0025, I0054
LchashenMetsamor			2	Y			O		O	O	Damgaard et al. (2018) Nature	DA31, DA35
Levant_N			12	Y			O		O	O	Lazaridis et al. (2016) Nature	I1679, I1709, I1727, I1710, I1707, I1704, I1699, I0867, I1701, I1414, I1415, I1700
Liangdao1			1	Y			O		O	O	Yang et al. (2020) Science	LD1
Liangdao2			1	Y	O	O	O	O	O	O	Yang et al. (2020) Science	LD2
Loebanr_IA			33	Y			O		O	O	Narasimhan et al. (2019) Science	I5400, I6553, I6555, I6556, I6292, I10000, I10001, I10974, I8998, I8999, I12134, I12137, I12980, I12988, I12982, I12981, I12987, I12983, I12984, I12979, I12456, I12455, I12457, I12458, I12459, I13224, I13222, I13223, I13227, I13226, I13221, I13220, I13228
MA1			1	Y			O		O	O	Raghavan et al. (2014) Nature	MA1.SG
Man_Bac			8	Y			O		O	O	Lipson et al. (2018) Science	I0626, I0627, I1135, I1137, I1859, I2731, I10973, I2947_new
McColl_SEA_GR1			2	Y			O		O	O	McColl et al. (2018) Science	La368, Ma911
McColl_SEA_GR2			6	Y			O		O	O	McColl et al. (2018) Science	La364, La727, La898, Ma912, Vt833, Vt880
McColl_SEA_GR3			5	Y			O		O	O	McColl et al. (2018) Science	Vt777, Vt779, Vt781, Vt796, Vt808
McColl_SEA_GR31			2	Y			O		O	O	McColl et al. (2018) Science	Th531, Vt719
McColl_SEA_GR4			4	Y			O		O	O	McColl et al. (2018) Science	Th519, Th521, Th530, Th703
McColl_SEA_GR41			1	Y			O		O	O	McColl et al. (2018) Science	Vt778
McColl_SEA_GR5			2	Y			O		O	O	McColl et al. (2018) Science	In661, In662
McColl_SEA_GR6			3	Y			O		O	O	McColl et al. (2018) Science	Ma554, Ma555, Phl534
Mezhovskaya.SG			3	Y			O		O	O	Allentoft et al. (2015) Nature	RISE523.SG, RISE524.SG, RISE525.SG
Miaozigou_MN			3	Y	O	O	O	O	O	O	Ning et al. (2020) Nat. Commun.	MZGM10-1, MZGM16, MZGM25-2
Minoan_Lasithi			5	Y			O		O	O	Lazaridis et al. (2017) Nature	I0070, I0071, I0073, I0074, I9005
Minoan_Odigitria			5	Y			O		O	O	Lazaridis et al. (2017) Nature	I9127, I9128, I9129, I9130, I9131
Mokra_Cimmerian			1	Y			O		O	O	Krzewińska et al. (2018) Sci. Adv.	cim359
Mycenaean			4	Y			O		O	O	Lazaridis et al. (2017) Nature	I9010, I9006, I9033, I9041
Namazga_CA			4	Y			O		O	O	Damgaard et al. (2018) Science	DA380, DA383, DA381, DA379
Natufian			6	Y			O		O	O	Lazaridis et al. (2016) Nature	I0861, I1072, I1069, I1685, I1687, I1690
Nomad_Hun-Sarmatian			2	Y			O		O	O	Damgaard et al. (2018) Nature	DA20, DA27
Nomad_Kazakhstan_1700BP			2	Y			O		O	O	Damgaard et al. (2018) Nature	DA177, DA95
Nomad_Kazakhstan_IA			2	Y			O		O	O	Damgaard et al. (2018) Nature	DA18, DA92
Nomad_Kyrgyzstan_IA			2	Y			O		O	O	Damgaard et al. (2018) Nature	DA129, DA221
Nomad_Med			10	Y			O		O	O	Damgaard et al. (2018) Nature	DA106, DA116, DA118, DA124, DA126, DA128, DA142, DA93, DA94, DA99
Nui_Nap			2	Y			O		O	O	Lipson et al. (2018) Science	I2497, I2948_new
Oakaie1			2	Y			O		O	O	Lipson et al. (2018) Science	I7238_new, I4011_new
Okunevo			16	Y			O		O	O	Damgaard et al. (2018) Science	RISE515, RISE516, RISE662, RISE664, RISE670, RISE671, RISE672, RISE673, RISE674, RISE675, RISE680, RISE683, RISE684, RISE685, RISE718, RISE719
Poltavka			8	Y			O		O	O	Mathieson et al. (2015) Nature	I0126, I0440, I0374, I0371, I0442, I6294, I7671, I8745
Poprad			1	Y			O		O	O	Damgaard et al. (2018) Nature	DA119
Potapovka			5	Y			O		O	O	Mathieson et al. (2015) Nature	I0418, I0244, I0246, I0419, I7489
Qihe			2	Y	O	O	O		O	O	Yang et al. (2020) Science; Wang et al. (2021) Cell	Qihe2_d, Qihe3
Russia_EBA.SG			1	Y			O		O	O	Allentoft et al. (2015) Nature	RISE555.SG
Russia_IA.SG			5	Y			O		O	O	Allentoft et al. (2015) Nature	RISE492.SG, RISE504.SG, RISE600.SG, RISE601.SG, RISE602.SG
Russia_LBA.SG			2	Y			O		O	O	Allentoft et al. (2015) Nature	RISE553.SG, RISE554.SG
Saka_Kazakhstan_2500BP			6	Y			O		O	O	Damgaard et al. (2018) Nature	DA10, DA11, DA13, DA14, DA15, DA16
Saka_TianShan_2150BP			10	Y			O		O	O	Damgaard et al. (2018) Nature	DA130, DA47, DA48, DA49, DA51, DA53, DA55, DA57, DA58, DA59
SaltovoMayaki			3	Y			O		O	O	Damgaard et al. (2018) Nature	DA188, DA189, DA190
Saqqaq.SG			1	Y			O		O	O	Rasmussen et al. (2010) Nature	Inuk.SG
Sarmatian			17	Y			O		O	O	Damgaard et al. (2018) Nature; Krzewińska et al. (2018) Sci. Adv.; Mathieson et al. (2015) Nature; Unterländer et al. (2017) Nat. Commun.	I0574, I0575, I0247, DA134, DA139, DA141, DA143, DA144, DA145, DA202, DA26, DA30, chy001, chy002, tem001, tem002, tem003
Scythian_Hungary_2400BP			5	Y			O		O	O	Damgaard et al. (2018) Nature	DA191, DA194, DA195, DA197, DA198
SHG			6	Y			O		O	O	Mathieson et al. (2015) Nature	I0013, I0011, I0015, I0012, I0014, I0017
Shimao_LN			3	Y	O	O	O	O	O	O	Ning et al. (2020) Nat. Commun.	SM-SGDLM27, SM-SGDLM6, SM-SGDLM7X
Sintashta_MLBA			38	Y			O	O	O	O	Narasimhan et al. (2019) Science	I1060, I1062, I1065, I1022, I1088, I1084, I1082, I1055, I1018, I1019, I1086, I1090, I1024, I1063, I1029, I1064, I1089, I1053, I1027, I0982, I0937, I0938, I0939, I0942, I0943, I0984, I0986, I0989, I1003, I1006, I1008, I1011, I1012, I1013, I1061, I7480, I7670, I0987
Srubnaya			11	Y			O		O	O	Mathieson et al. (2015) Nature	I0234, I0235, I0233, I0232, I0358, I0359, I0361, I0422, I0424, I0430, I0431
Starosillya_Scythian			3	Y			O		O	O	Krzewińska et al. (2018) Sci. Adv.	scy006, scy009, scy010
Suogang			2	Y			O		O	O	Yang et al. (2020) Science	SuogangB1_d, SuogangB3_d
Tagar			8	Y			O		O	O	Damgaard et al. (2018) Nature	DA2, DA3, DA4, DA5, DA6, DA7, DA8, DA9
Tanshishan			4	Y			O		O	O	Yang et al. (2020) Science	L5696_d, L5698_d, L7417_d, L7415
Tianyuan			1	Y			O		O	O	Yang et al. (2017) Curr. Biol.	Tianyuan
Turk			3	Y			O		O	O	Damgaard et al. (2018) Nature	DA228, DA86, DA89
Turkmenistan_IA			1	Y			O		O	O	Damgaard et al. (2018) Science	DA382
UKY			1	Y			O		O	O	Yu et al. (2020) Cell	UKY001
Ulaanzuukh_SlabGrave			16	Y			O		O	O	Jeong et al. (2020) Cell	BOR001.A0101, DAR001.B0101, ULN003.A0101, ULN005.A0102, BUL001.A0101, BUL002.A0101, ULN001.A0101, ULN002.A0101, ULN009.A0101, ULN010.A0101, MIT001.A0101, SHU001.A0101, ULN006.A0101, ULN007.A0101, ULN015.A0101, PTO001.A0101
Unetice_EBA			6	Y			O		O	O	Mathieson et al. (2015) Nature	I0115, I0117, I0804, I0803, I0164, I0116
Upper_YR_IA			4	Y			O		O	O	Ning et al. (2020) Nat. Commun.	DCZM17IV, DCZ-M21II, DCZ-M22IV, DCZ-M6
Upper_YR_LN			7	Y	O	O	O	O	O	O	Ning et al. (2020) Nat. Commun.	JCKM1-1, LJM14, LJM25, LJM2, LJM3, LJM4, LJM5
USR1			1	Y			O	O	O	O	Moreno-Mayar et al. (2018) Nature	USR1.SG
Ust_Ishim			1	Y			O		O	O	Fu et al. (2014) Nature	Ust_Ishim_published.DG
UstIda_LN			4	Y			O		O	O	Damgaard et al. (2018) Science	DA342, DA344, DA345, DA355
Varna			4	Y			O		O	O	Mathieson et al. (2018) Nature	ANI152, ANI153, ANI160, ANI159-ANI181
Vat_Komnou			1	Y			O		O	O	Lipson et al. (2018) Science	I1680_new
Villabruna			1	Y			O	O	O	O	Fu et al. (2016) Nature	Villabruna
WHG			10	Y			O		O	O	Lazaridis et al. (2014) Nature	Loschbour_published.DG, I0585, I1507, Falkenstein, Iboussieres25-1, Iboussieres31-2, Rochedane, BerryAuBac, I2158, I1875
WLR_BA			2	Y	O	O	O	O	O	O	Ning et al. (2020) Nat. Commun.	91KLH11, 91KLH18
WLR_BA_o			1	Y	O	O	O		O	O	Ning et al. (2020) Nat. Commun.	91KLM2
WLR_LN			3	Y	O	O	O	O	O	O	Ning et al. (2020) Nat. Commun.	EDM124, EDM139, EDM176
WLR_MN			3	Y	O	O	O		O	O	Ning et al. (2020) Nat. Commun.	BLSM27S, BLSM41, BLSM45
Wusun_TianShan_2200BP			4	Y			O		O	O	Damgaard et al. (2018) Nature	DA201, DA220, DA223, DA227
Xiaogao			1	Y			O		O	O	Yang et al. (2020) Science	Xiaogao
Xiaojingshan			3	Y			O		O	O	Yang et al. (2020) Science	XJS1309_M4, XJS1309_M7, XJS1311_M16
Xiongnu			3	Y			O		O	O	Damgaard et al. (2018) Nature	DA38, DA39, DA41
Xitoucun			7	Y	O	O	O	O	O	O	Yang et al. (2020) Science	L5692_d, L5706_d, L5701_d, L5703_d, L5704_d, L5700, L5705
Yamnaya_Kalmykia.SG			6	Y			O		O	O	Allentoft et al. (2015) Nature	RISE240.SG, RISE546.SG, RISE547.SG, RISE548.SG, RISE550.SG, RISE552.SG
Yamnaya_Samara			9	Y			O		O	O	Mathieson et al. (2015) Nature	I0370, I0441, I0444, I0439, I0357, I0429, I0438, I0443, I0231
YR_LBIA			6	Y			O		O	O	Ning et al. (2020) Nat. Commun.	HJTM115, HJTW13, JXNTM23, JXNTM2, LGM41, LGM79
YR_LN			8	Y	O	O	O	O	O	O	Ning et al. (2020) Nat. Commun.	HJTM107, HJTM109, PLTM310, PLTM311, PLTM312, PLTM313, WD-WT1H16, WD-WT5M2
YR_MN			8	Y	O	O	O	O	O	O	Ning et al. (2020) Nat. Commun.	WGH35-1, WGM20, WGM35, WGM43, WGM70, WGM76S, WGM94, XW-M1R18
Yumin			1	Y			O		O	O	Yang et al. (2020) Science	Yumin
Zevakino_Chilikta_IA.SG			2	Y			O		O	O	Unterländer et al. (2017) Nat. Commun.	IS2.SG, Ze6b.SG
